# Small intestinal microbiota of undernourished women perturbs placental development in mice

**DOI:** 10.64898/2026.08.17.745217

**Authors:** Reyan Coskun, ZeNan L. Chang, Kali M. Pruss, Haoxin Liu, Athziri Marcial Rodríguez, Evan M. Lee, Michael S. Diamond, Tahmeed Ahmed, Michael J. Barratt, Jeffrey I. Gordon

**Affiliations:** The Edison Family Center for Genome Sciences and Systems Biology, Washington University School of Medicine; St. Louis, MO 63110, USA; The Newman Center for Gut Microbiome and Nutrition Research, Washington University School of Medicine; St. Louis, MO 63110, USA; Division of Gastroenterology, Department of Medicine, Washington University School of Medicine; St. Louis, MO 63110, USA; Departments of Medicine, Molecular Microbiology and Pathology and Immunology, Washington University School of Medicine; St. Louis, MO 63110, USA; International Center for Diarrhoeal Disease Research, Bangladesh (icddr,b); Dhaka 1212, Bangladesh

## Abstract

Children of undernourished women have impaired pre-and postnatal growth. Undernourished women and children have a high incidence of environmental enteric dysfunction (EED), an enteropathy characterized by gut barrier dysfunction and systemic inflammation.

Here, we employ gnotobiotic mice to compare the effects of bacterial consortia cultured from the duodenal microbiota of Bangladeshi women with EED and their healthy counterparts. Female mice harboring the EED-derived consortium exhibited fetal and placental growth restriction.

Transcriptomic and proteomic analyses disclosed pronounced effects of the EED-derived consortium on the decidual component of the maternal-fetal interface involving tissue-resident uterine natural killer (uNK) cells and disruption of TGF-β signaling between uNK and decidual stromal cells. Co-housing mice with EED and healthy consortia ameliorated these effects, disclosing bacterial targets to improve prenatal development.
