## Supplementary material for "Small intestinal microbiota of undernourished women perturbs placental development in mice": table S9

### Sheet: A) E11.5 CoH-H vs CoH-L
Table S9A: Statistical comparison of co-housed dams euthanized at E11.5 that were originally colonized with the aSI-L (CoH-L) or aSI-H (CoH-H) consortium
Bacterium	Comparison	median CoH-H	median CoH-L	Z	P-value	Adjusted P-value
Faecalibaculum rodentium	CoH-H - CoH-L	11.4644	11.1046	1.0328	0.15085	0.18102
Streptococcus gordonii	CoH-H - CoH-L	0	0	0.237834	0.406005	0.406005
Streptococcus anginosus	CoH-H - CoH-L	0	0	0.295498	0.383807	0.57571
Streptococcus parasanguinis	CoH-H - CoH-L	7.84125	7.58051	0.124947	0.450283	0.450283
Granulicatella adiacens	CoH-H - CoH-L	8.11238	8.39076	-0.787507	0.215493	0.258591
Klebsiella_724518 granulomatis	CoH-H - CoH-L	9.3119	9.45181	-0.348569	0.363707	0.363707
Clostridium_T isatidis	CoH-H - CoH-L	9.52473	9.7162	-0.826236	0.204335	0.245202
Escherichia ruysiae	CoH-H - CoH-L	8.77979	8.91826	-0.516398	0.302788	0.363346
Escherichia fergusonii	CoH-H - CoH-L	8.36	8.44677	-0.697137	0.242859	0.29143
Veillonella_A atypica	CoH-H - CoH-L	8.8329	8.83878	0.01307	0.494786	0.494786
Bifidobacterium_388775 globosum	CoH-H - CoH-L	10.5502	10.4159	0.438938	0.330353	0.330353
Clostridium_T disporicum_B	CoH-H - CoH-L	7.22778	0	1.36136	0.0866994	0.173399
Catenibacterium mitsuokai	CoH-H - CoH-L	0	7.22554	-1.79041	0.0366943	0.110083
Bifidobacterium_388775 pseudocatenulatum	CoH-H - CoH-L	0	7.65837	-1.51888	0.0643969	0.128794
Blautia_A_141781 wexlerae	CoH-H - CoH-L	0	7.56146	-1.61789	0.052843	0.158529
Bacteroides_H_857956 caccae	CoH-H - CoH-L	0	0	0.654428	0.256418	0.307702
Bacteroides_H_857956 thetaiotaomicron	CoH-H - CoH-L	7.17662	0	1.98916	0.0233419	0.140051
Faecalibacterium butyricigenerans	CoH-H - CoH-L	0	0	0.805114	0.210377	0.315565
Enterococcus_B lactis	CoH-H - CoH-L	0	7.63571	-1.53826	0.0619921	0.371952
Holdemanella biformis	CoH-H - CoH-L	7.64679	7.85926	-1.01989	0.153891	0.307783
Phascolarctobacterium_A_40086 faecium	CoH-H - CoH-L	7.25939	0	1.62804	0.051758	0.310548
Bacteroides_H_857956 intestinalis	CoH-H - CoH-L	7.20892	7.20244	-0.230166	0.408981	0.408981
Weissella confusa	CoH-H - CoH-L	0	0	0.445282	0.328058	0.39367
Blautia_A_141781 faecis	CoH-H - CoH-L	0	0	0.32421	0.37289	0.447467
Akkermansia muciniphila_D_776786	CoH-H - CoH-L	7.79805	7.64761	0.774597	0.219289	0.328934
Blautia_A_141781 fusiformis	CoH-H - CoH-L	0	7.18257	-0.800178	0.211804	0.423608
Romboutsia_B ilealis	CoH-H - CoH-L	0	0	0.212134	0.416001	0.416001
Weissella cibaria	CoH-H - CoH-L	0	0	-1.04367	0.14832	0.44496
Phocaeicola_A vulgatus	CoH-H - CoH-L	0	0	0.745476	0.227992	0.683976
Bacteroides_H_857956 uniformis	CoH-H - CoH-L	0	0	0.763499	0.222583	0.667749
Fusicatenibacter saccharivorans	CoH-H - CoH-L	0	0	-0.337949	0.367701	0.441241
Lactobacillus acidophilus	CoH-H - CoH-L	0	0	-0.0153826	0.493863	0.493863

### Sheet: B) E17.5 CoH-H vs CoH-L
Table S9B: Statistical comparison of co-housed dams euthanized at E17.5 that were originally colonized with the aSI-L (CoH-L) or aSI-H (CoH-H) consortium
ASV	comparison	median CoH-H	median CoH-L	Z	P-value	adjusted P-value
Streptococcus anginosus	CoH-H - CoH-L	0	0	0	0.5	0.75
Bifidobacterium_388775 globosum	CoH-H - CoH-L	10.8703	10.6678	0.955318	0.169709	0.169709
Granulicatella adiacens	CoH-H - CoH-L	6.8918	7.36005	-0.449758	0.326442	0.326442
Streptococcus gordonii	CoH-H - CoH-L	7.19283	7.18201	0.170084	0.432472	0.432472
Streptococcus parasanguinis	CoH-H - CoH-L	7.4298	7.58359	-0.396863	0.345734	0.345734
Akkermansia muciniphila_D_776786	CoH-H - CoH-L	7.84477	7.5437	1.06771	0.142826	0.171391
Clostridium_T isatidis	CoH-H - CoH-L	9.36774	9.40707	-0.449561	0.326513	0.48977
Klebsiella_724518 granulomatis	CoH-H - CoH-L	9.46303	9.42302	-0.505756	0.306514	0.367817
Escherichia ruysiae	CoH-H - CoH-L	8.94025	8.86097	0.0561951	0.477593	0.477593
Escherichia fergusonii	CoH-H - CoH-L	8.40768	8.31934	0.11239	0.455257	0.546308
Veillonella_A atypica	CoH-H - CoH-L	8.42253	8.4587	-0.0564433	0.477494	0.477494
Faecalibaculum rodentium	CoH-H - CoH-L	11.339	11.3705	0.168585	0.433061	0.433061
Enterococcus_B lactis	CoH-H - CoH-L	0	0	0	0.5	0.5
Weissella confusa	CoH-H - CoH-L	0	0	0.576284	0.282212	0.338654
Enterococcus_B ratti	CoH-H - CoH-L	8.18406	7.89686	1.74205	0.0407499	0.12225
Streptococcus infantarius	CoH-H - CoH-L	7.67531	0	1.45969	0.0721883	0.216565
Cutibacterium acnes	CoH-H - CoH-L	0	0	0.375326	0.353709	0.353709
Haemophilus_D_735815 parainfluenzae_P	CoH-H - CoH-L	0	0	0.69879	0.242342	0.484683

### Sheet: C) E11.5 CoH abundances
Table S9C: Log10-transformed absolute abundances of species in cecal contents of E11.5 dams from the cohousing experiment.
Mouse_ID	Microbiota	Faecalibaculum rodentium	Bifidobacterium_388775 globosum	Bacteroides_H_857956 intestinalis	Clostridium_T isatidis	Escherichia ruysiae	Akkermansia muciniphila_D_776786	Holdemanella biformis	Phascolarctobacterium_A_40086 faecium	Klebsiella_724518 granulomatis	Lactobacillus acidophilus	Bacteroides_H_857956 caccae	Escherichia fergusonii	Clostridium_T disporicum_B	Bacteroides_H_857956 thetaiotaomicron	Catenibacterium mitsuokai	Blautia_A_141781 fusiformis	Phocaeicola_A vulgatus	Bifidobacterium_388775 pseudocatenulatum	Blautia_A_141781 faecis	Romboutsia_B ilealis	Bacteroides_H_857956 uniformis	Blautia_A_141781 wexlerae	Granulicatella adiacens	Faecalibacterium butyricigenerans	Streptococcus gordonii	Streptococcus anginosus	Fusicatenibacter saccharivorans	Veillonella_A atypica	Streptococcus parasanguinis	Weissella confusa	Enterococcus_B lactis	Weissella cibaria
D3-13C	aSI-H	9.75434	10.3404	6.96812	9.5111	8.52593	6.764	7.83588	0	8.9325	7.24112	6.84318	7.97352	0	0	0	0	0	0	7.38725	7.14421	7.06503	0	8.31301	6.764	0	9.05001	0	8.75434	7.95152	7.46297	0	0
D3-14C	aSI-H	10.0438	11.122	0	9.69398	8.64685	8.2197	8.14801	0	8.93169	0	7.03407	8.18019	0	7.67089	0	7.51119	0	0	7.70307	0	7.15901	0	8.42027	0	0	9.1084	0	8.89937	8.31282	0	0	7.55695
D4-8C	aSI-H	9.84792	11.102	7.5388	9.4269	8.76558	7.78478	7.63155	7.29576	9.05668	0	0	8.23361	0	0	0	7.559	0	0	0	0	0	0	8.49988	0	0	9.09682	0	9.1556	8.37794	7.4207	0	0
D4-6C	aSI-H	9.92504	10.9215	0	9.57296	8.55647	8.09987	7.58798	7.49107	9.12831	7.43308	6.98592	8.19544	7.13205	7.19004	0	0	7.36614	0	7.4009	0	0	0	8.48561	0	0	8.89761	0	8.89226	8.47448	0	0	7.56571
D-15D	aSI-H	9.58496	10.5514	0	9.69797	8.74578	6.86212	7.30145	7.16315	9.22948	0	0	8.28944	7.40619	7.26006	0	0	0	0	0	0	0	0	8.62928	0	0	9.09954	0	8.84665	8.48795	0	0	0
D5-1C	aSI-H	9.857	11.0321	7.59574	9.98098	9.51534	8.12721	0	7.49883	9.7431	0	0	9.06408	0	0	0	0	0	0	7.85101	0	0	0	8.65264	0	0	8.83628	0	9.33767	8.0271	0	8.10089	0
D-18D3	aSI-H	9.63767	10.3375	0	9.77149	8.90264	0	7.56447	0	9.33742	0	0	8.37259	0	0	0	7.56447	0	0	0	7.32143	0	0	8.59443	7.0204	0	9.21283	0	8.81628	8.33742	7.81628	7.98654	0
D-11D	aSI-H	9.64076	10.3555	0	9.77641	8.98891	6.68427	7.65431	7.05225	9.17935	7.4376	0	8.54361	0	0	0	0	0	0	6.68427	0	0	0	8.41934	0	0	8.87461	0	8.36249	8.44015	7.75122	7.7123	0
D-17D3	aSI-H	9.45902	10.7377	7.0925	9.61552	8.69576	7.51847	7.51847	0	9.10251	0	6.83722	8.19133	0	7.39353	0	0	0	0	6.83722	0	0	0	8.52386	6.61538	0	9.11323	7.0925	8.87145	8.38129	7.31435	0	0
C5-6C	aSI-L	11.166	9.48214	7.21863	10.5939	10.078	7.75575	7.49484	0	10.1183	6.86645	0	9.58702	0	0	6.96336	6.86645	0	7.6446	0	0	0	0	8.90088	0	8.65884	0	0	0	0	0	7.66233	0
C5-7C	aSI-L	11.514	10.0532	7.21912	10.9152	10.4761	7.80739	8.07191	7.015	10.2345	7.42998	0	9.98339	0	7.09418	7.21912	7.16113	0	7.80739	7.69624	0	7.31603	7.61706	9.59911	0	9.07038	0	0	0	0	0	7.91809	0
C2-11C	aSI-L	11.3651	10.2104	7.06162	10.7679	9.91446	7.8678	7.66368	0	10.2112	0	0	9.36265	0	0	0	7.70507	0	0	0	0	0	0	9.45851	0	8.9859	7.06162	0	0	0	0	0	0
C-14D3	aSI-L	11.6701	9.98805	7.19805	10.8356	9.81954	7.81083	7.04315	7.34418	9.79244	0	0	9.32999	0	0	0	0	7.19805	6.89702	7.34418	0	0	6.67517	9.69401	0	9.07829	0	7.04315	0	0	7.68941	8.01759	0
C-15D3	aSI-L	11.5841	10.1694	7.28692	10.7221	9.94588	7.91894	7.44182	7.44182	9.83169	0	0	9.43305	0	0	0	0	0	0	0	0	0	0	9.41771	0	8.8843	0	0	0	0	0	0	0
C5-4C	aSI-L	11.5033	10.3538	0	10.6379	9.79998	7.65767	7.51801	6.90071	9.68928	7.37783	0	9.29865	7.20174	0	6.53273	6.65767	6.90071	0	7.00985	7.00985	0	0	9.53705	0	9.12712	0	0	0	0	0	0	7.00985
C-5D	aSI-L	11.5013	10.1809	0	10.7687	10.0819	8.004	7.70297	0	10.0522	0	0	9.57767	0	7.19782	0	7.19782	0	0	0	0	7.10091	0	9.73463	0	8.85678	0	0	0	0	0	0	0
CoH3-9C	Cohoused	11.3585	10.4159	7.20244	9.49024	9.0057	7.35734	7.87585	0	9.45181	0	0	8.5157	7.56146	0	7.50347	7.65837	0	7.65837	0	7.20244	0	7.56146	8.39076	0	0	0	0	8.83878	7.81974	0	7.81974	0
CoH3-4C	Cohoused	11.1988	10.4011	0	9.33874	8.8556	7.94563	7.88632	7.22778	9.53882	0	0	8.41026	7.22778	7.17662	7.17662	6.57456	0	7.88632	7.17662	7.41966	0	7.61596	8.11238	7.05169	0	0	0	8.7299	7.55229	0	0	0
CoH3-8C	Cohoused	11.1046	10.1414	6.9825	9.7162	8.91826	7.64761	7.77838	7.03365	9.41145	6.9825	0	8.44677	0	0	7.22554	0	0	7.89232	6.92451	0	0	7.90549	8.04789	0	7.65919	0	7.07941	8.74405	7.51077	7.40163	7.63571	6.68147
CoH3-2C	Cohoused	11.3978	10.8214	7.77661	9.79856	9.09883	8.16659	7.91131	7.63831	9.67723	0	0	8.71295	7.77661	0	0	7.88135	7.33728	0	0	0	7.51337	0	8.40732	0	0	0	0	9.03842	7.88135	0	0	0
CoH3-15C	Cohoused	11.49	10.5502	7.04473	9.52473	8.77979	7.79805	7.64679	7.26658	9.3119	7.4707	6.86864	8.36	0	7.22082	0	0	0	0	0	7.11167	0	0	7.87936	0	7.90004	0	0	8.90206	7.88982	7.66452	0	0
CoH3-1C	Cohoused	11.5081	10.2582	7.218	9.44537	8.6804	7.0631	7.51903	7.25939	9.28618	0	0	8.14742	7.218	7.17224	0	0	0	0	7.12109	0	0	0	8.40833	0	7.85147	0	7.218	8.8329	7.84125	7.47327	0	0
CoH3-13C	Cohoused	11.0926	10.7468	7.58051	9.93882	8.73279	7.83578	7.85926	0	9.50839	0	0	8.35136	0	0	0	7.18257	0	0	0	0	0	0	9.20479	0	0	0	0	9.01347	7.58051	0	0	0
CoH3-3C	Cohoused	11.4644	10.6999	7.20892	9.56567	8.57535	7.70377	6.60686	0	9.16677	0	0	7.94929	7.58459	7.41978	0	0	0	0	0	0	0	0	8.10517	0	0	6.78296	0	8.79999	0	0	0	0
Kruskal-Wallis	Chi squared	17.5714	12.1389	2.37523	14.5822	14.5822	1.38286	2.01393	0.220319	16.2009	0.275781	4.91724	14.45	6.08149	1.30103	4.49024	0.905448	0.612896	4.49024	2.16871	1.45564	0.418897	3.83451	16.4054	2.79942	18.8745	19.2522	0.722537	14.7574	20.1516	2.28678	0.842838	0.558887
	P-value	0.000152902	0.00231246	0.304948	0.00068157	0.00068157	0.50086	0.365326	0.895691	0.000303401	0.871194	0.0855529	0.000728153	0.0477993	0.521777	0.105915	0.635894	0.736057	0.105915	0.338119	0.482961	0.811031	0.14701	0.000273919	0.246668	7.96996e-05	6.59828e-05	0.696792	0.000624423	4.20859e-05	0.318736	0.656115	0.756205
	median Co-housed	11.3781	10.4831	7.20568	9.5452	8.8177	7.75091	7.81882	7.13072	9.43163	0	0	8.38513	7.22289	3.58612	0	3.28728	0	0	0	0	0	0	8.25157	0	0	0	0	8.83584	7.70012	0	0	0
	median aSI-H	9.75434	10.7377	0	9.69398	8.74578	7.51847	7.58798	7.05225	9.12831	0	0	8.23361	0	0	0	0	0	0	6.83722	0	0	0	8.49988	0	0	9.09682	0	8.87145	8.37794	7.31435	0	0
	median aSI-L	11.5033	10.1694	7.19805	10.7679	9.94588	7.81083	7.51801	6.90071	10.0522	0	0	9.43305	0	0	0	6.86645	0	0	0	0	0	0	9.53705	0	8.9859	0	0	0	0	0	0	0
	P-adj	0.00122321	0.00672715	0.536819	0.00233009	0.00233009	0.695703	0.556688	0.895691	0.00161814	0.895691	0.210592	0.00233009	0.127465	0.695703	0.225952	0.807526	0.834433	0.225952	0.540991	0.695703	0.8651	0.294019	0.00161814	0.464317	0.000850129	0.000850129	0.825827	0.00233009	0.000850129	0.536819	0.807526	0.834433
Tukey's post-hoc	aSI-H - aSI-L	9.14961e-05	0.000905864	0.258046	0.0013654	0.000447167	0.359423	0.431043	0.532323	8.97858e-05	0.451421	0.0526168	0.000567887	0.372056	0.430789	0.0650735	0.5189	0.71664	0.0650735	0.265895	0.300118	0.523026	0.145627	0.00742998	0.146444	3.50774e-05	0.000215265	0.480853	0.000541457	1.40468e-05	0.198239	0.391278	0.442708
	aSI-H - Cohoused	0.00270701	0.156112	0.195258	0.291246	0.291246	0.296817	0.179607	0.46573	0.0607888	0.516995	0.087142	0.340056	0.0317559	0.453293	0.0883318	0.439682	0.488827	0.0883318	0.224531	0.348751	0.387977	0.0870569	0.0533873	0.252158	0.15015	0.000179829	0.654802	0.363975	0.00603623	0.314036	0.38433	0.719837
	aSI-L - Cohoused	0.120783	0.0126035	0.308679	0.00057287	0.00198681	0.389636	0.304235	0.986488	0.0105843	0.93175	0.281919	0.00158362	0.0392338	0.265769	0.457856	0.342104	0.379556	0.457856	0.325976	0.347387	0.777555	0.303167	8.52498e-05	0.238838	0.00124034	0.468207	0.370602	0.00123807	0.0338584	0.239826	0.565253	0.444724

### Sheet: D) E17.5 CoH abundances
Table S9D: Log10-transformed absolute abundances of species in cecal contents of E17.5 dams from the cohousing experiment.
Mouse_ID	Microbiota	Faecalibaculum rodentium	Bifidobacterium_388775 globosum	Streptococcus infantarius	Akkermansia muciniphila_D_776786	Clostridium_T isatidis	Klebsiella_724518 granulomatis	Escherichia ruysiae	Haemophilus_D_735815 parainfluenzae_P	Escherichia fergusonii	Granulicatella adiacens	Streptococcus anginosus	Streptococcus gordonii	Veillonella_A atypica	Streptococcus parasanguinis	Enterococcus_B ratti	Weissella confusa	Cutibacterium acnes	Enterococcus_B lactis
D2-10B	aSI-H	9.42285	10.445	7.88828	0	9.47438	9.38461	8.86206	7.3654	8.3856	8.16375	7.95166	0	8.01166	8.51447	8.28869	7.49034	0	0
D3-11B	aSI-H	9.47689	10.2662	7.55144	6.90363	9.28903	9.3145	8.75489	6.72754	8.2798	7.94938	8.22814	0	8.11075	8.21656	7.97877	7.17983	0	0
D4-14B	aSI-H	9.49055	10.5638	7.65861	7.29063	9.18366	9.21124	8.72534	6.75552	8.21792	7.93161	7.81351	0	8.41148	8.22639	8.11454	7.35758	0	7.41557
D2-8B	aSI-H	9.52757	10.6083	7.69959	7.09753	9.83392	9.50453	8.98657	0	8.52889	8.38247	8.40053	0	8.76541	8.74277	8.19915	7.47111	0	0
C4-17B	aSI-L	11.5171	9.86347	7.82998	7.462	10.6912	9.91481	10.3497	7.22792	9.84206	9.0173	0	8.70297	0	0	8.20236	7.6003	6.85994	8.04558
C2-3B	aSI-L	11.389	9.76933	7.47757	7.45275	10.7918	10.0844	10.2222	6.76637	9.72349	9.56492	0	8.93368	6.69942	0	8.22012	7.50105	0	0
C3-9B	aSI-L	11.4982	10.1861	7.64295	7.67344	10.7022	9.73548	9.92324	7.04872	9.41112	8.98177	0	8.74893	0	0	8.19705	7.75385	6.80568	8.02316
C2-5B	aSI-L	11.4896	10.1251	0	7.07007	10.4157	9.90552	10.1726	0	9.63791	9.58615	0	8.9016	0	0	8.03168	0	6.6551	0
C4-15B	aSI-L	11.311	10.1477	0	7.60322	10.5164	9.92717	10.043	0	9.54123	8.62585	0	8.28781	0	0	8.19247	7.43215	6.87284	7.38472
D4-13B	Cohoused	11.339	10.6502	7.89463	7.77465	9.36774	9.46303	9.23841	7.57836	8.70869	7.49293	0	7.52914	8.38888	7.45342	7.9763	0	0	0
D3-5B	Cohoused	11.1854	11.1342	7.86657	8.28536	9.49854	9.27603	8.73057	0	8.14569	6.85939	0	6.6833	8.86799	7.54363	8.22425	0	0	0
D2-6B	Cohoused	10.823	10.9118	7.67531	7.84477	9.11248	9.24908	8.74869	6.9861	8.16858	0	0	6.87695	8.50607	7.4298	8.04046	7.37428	0	0
C3-10B	Cohoused	11.3705	10.8216	7.76673	7.937	9.60922	9.42302	8.78209	7.14695	8.26916	7.91286	0	7.48274	8.4587	7.61183	7.937	7.24386	0	0
D2-7B	Cohoused	11.5648	10.8703	0	7.83589	9.53364	9.54858	8.94514	0	8.47888	7.52464	0	7.54484	8.42253	7.40654	8.30963	7.69378	6.90139	0
D4-15B	Cohoused	11.4733	10.6181	0	8.09046	9.31143	9.4895	8.94025	0	8.40768	6.8918	0	7.19283	7.49386	7.30678	8.18406	0	7.14708	0
C2-4B	Cohoused	11.3971	10.6678	0	8.19625	9.3707	9.35495	8.79743	0	8.24584	0	0	7.18201	8.30148	7.38158	8.25205	0	7.05707	0
C3-8B	Cohoused	11.1088	10.4482	0	7.34152	9.49924	9.39157	8.86097	0	8.34768	6.89436	0	0	8.62676	7.62676	7.67251	0	0	0
C4-14B	Cohoused	11.3367	10.5494	0	7.51665	9.40707	9.50728	8.98153	0	8.51953	7.70228	0	7.67299	8.6124	7.58359	7.89686	7.36174	6.64158	0
C4-16B	Cohoused	11.4301	10.7215	0	7.5437	9.24506	9.61659	8.87926	0	8.31934	7.36005	0	6.9264	8.0813	6.9264	7.77149	0	0	0
Kruskal-Wallis	Chi squared	10.1463	13.3295	2.11705	11.0242	10.5111	11.2074	10.6768	1.23277	10.5111	14.9342	17.6897	14.3325	10.7713	15.1875	1.50632	5.04963	4.05391	6.97966
	P-value	0.00626261	0.00127509	0.346968	0.0040376	0.0052186	0.00368427	0.00480345	0.539893	0.0052186	0.000571597	0.000144125	0.000772213	0.0045818	0.000503589	0.470877	0.0800731	0.131736	0.0305061
	median Co-housed	11.3547	10.6946	0	7.84033	9.38888	9.44303	8.87012	0	8.33351	7.12721	0	7.18742	8.44061	7.44161	8.00838	0	0	0
	median aSI-H	9.48372	10.5044	7.6791	7.00058	9.38171	9.34956	8.80847	6.74153	8.3327	8.05657	8.0899	0	8.26112	8.37043	8.15685	7.41434	0	0
	median aSI-L	11.4896	10.1251	7.47757	7.462	10.6912	9.91481	10.1726	6.76637	9.63791	9.0173	0	8.74893	0	0	8.19705	7.50105	6.80568	7.38472
	P-adj	0.00939392	0.00459033	0.390339	0.00853953	0.00853953	0.00853953	0.00853953	0.539893	0.00853953	0.00342958	0.00259426	0.00347496	0.00853953	0.00342958	0.498576	0.102951	0.158083	0.0422393
Tukey's post-hoc	aSI-H - aSI-L	0.00290864	0.0725602	0.161625	0.0841767	0.00734935	0.00347371	0.0040579	0.451553	0.0107028	0.116513	0.000313783	0.000274216	0.0177894	0.000159748	0.468329	0.288795	0.0674108	0.140518
	aSI-H - Cohoused	0.00872301	0.0694115	0.254529	0.00196336	0.458136	0.200159	0.337051	0.525612	0.458136	0.0265631	9.47668e-05	0.0281189	0.336373	0.0169474	0.275641	0.135194	0.120163	0.171688
	aSI-L - Cohoused	0.142161	0.000474917	0.486554	0.0557647	0.00343533	0.00357211	0.00472926	0.292542	0.00276244	0.000284123	0.5	0.0087912	0.00188191	0.0105678	0.426483	0.0498326	0.173863	0.0125028
