## Supplementary material for "Small intestinal microbiota of undernourished women perturbs placental development in mice": table S10

### Sheet: Duodenal bacteria abundances
Table S10 - Absolute abundance of bacteria in duodenal aspirates of women [Log10(absolute 16S rRNA counts/g), ref 18] that are implicated in fetal growth in mice. Bacteria included have >12.5 % prevalence (50% of healthy women).
PID	Cohort	Histopathology Score	Disease status	Cutibacterium acnes	Granulicatella adiacens	Streptococcus parasanguinis	Veillonella_A atypica	Escherichia ruysiae	Streptococcus gordonii	Escherichia flexneri/fergusonii	Streptococcus anginosus
BA23034	LowBMI	3	EED	8.15476	0	0	0	6.28072	0	0	0
BA23087	LowBMI	1	EED	7.44492	5.67752	5.73373	5.55428	5.26851	0	0	0
BA23170	LowBMI	1	EED	6.63967	4.92923	4.43971	0	5.38404	0	0	0
BA26006	BEED_Healthy	1	EED	7.65012	6.11317	5.97	5.22757	7.0849	0	0	0
BA26020	BEED_Healthy	1	EED	7.07306	6.18564	5.64881	5.81825	5.85673	0	0	0
BA26039	BEED_Healthy	1	EED	7.27261	0	0	0	0	0	0	0
BA26050	BEED_Healthy	1	EED	9.32406	0	0	0	8.44201	0	0	0
BA23039	LowBMI	3	EED	7.15649	5.62802	4.97161	0	0	0	0	0
BA23089	LowBMI	3	EED	6.22912	6.35732	6.19209	6.01813	5.11737	5.52243	0	0
BA23173	LowBMI	3	EED	6.34467	6.02477	4.36552	0	5.02502	0	0	5.08892
BA26007	BEED_Healthy	2	EED	6.42871	5.41724	4.60196	0	5.89554	3.55285	0	5.56725
BA26022	BEED_Healthy	0	None	7.57709	6.33041	5.98068	5.25123	6.7879	0	0	0
BA26040	BEED_Healthy	3	EED	7.22243	5.47139	4.95476	0	6.20483	0	6.1246	0
BA26056	BEED_Healthy	1	EED	6.57584	6.60062	6.27702	5.92069	4.90281	4.95281	0	0
BA23086	LowBMI	1	EED	7.38126	0	0	0	0	0	0	0
BA23068	LowBMI	3	EED	6.30362	5.97	5.28718	0	5.5243	0	0	5.14409
BA23117	LowBMI	1	EED	6.8097	7.26072	0	0	0	0	0	0
BA23189	LowBMI	2	EED	6.94475	6.25769	6.06404	0	0	0	0	0
BA26009	BEED_Healthy	2	EED	6.75512	5.631	4.34579	0	0	0	5.29166	0
BA26023	BEED_Healthy	1	EED	7.69357	6.16277	5.3089	0	6.70849	0	0	0
BA26041	BEED_Healthy	3	EED	7.39266	4.4998	0	0	0	0	0	0
BA26057	BEED_Healthy	1	EED	7.86716	0	0	0	6.63093	0	0	0
BA23154	LowBMI	1	EED	6.87724	5.32831	5.85521	5.57693	5.21628	0	5.03046	3.94709
BA23078	LowBMI	1	EED	6.23169	6.04958	5.37356	5.00905	5.50239	0	0	3.45289
BA23120	LowBMI	1	EED	5.90457	5.12173	5.134	4.40309	0	0	0	2.66365
BA23203	LowBMI	1	EED	5.75811	6.22212	5.59065	0	4.03821	4.78718	0	5.09024
BA26010	BEED_Healthy	1	EED	6.53905	5.72371	6.28761	4.08496	0	3.93371	0	4.35965
BA26027	BEED_Healthy	1	EED	8.48833	7.08081	6.91696	5.83778	7.01962	0	0	0
BA26042	BEED_Healthy	3	EED	7.6094	5.58445	5.4865	0	0	0	0	0
BA26059	BEED_Healthy	2	EED	6.51758	7.50243	7.37479	5.20263	0	0	0	6.29759
BA26004	BEED_Healthy	1	EED	7.94497	5.78144	0	6.24504	7.01042	0	0	0
BA23082	LowBMI	1	EED	6.01921	6.33123	4.81716	3.30883	0	0	0	0
BA23126	LowBMI	1	EED	4.97478	5.64793	0	0	4.30769	2.9321	0	4.45012
BA23285	LowBMI	3	EED	5.45471	6.62544	5.21275	6.16716	0	5.57029	0	5.53761
BA26011	BEED_Healthy	1	EED	7.0173	5.87664	5.54066	5.309	0	4.85602	0	4.83188
BA26031	BEED_Healthy	1	EED	8.12301	6.80776	6.27025	5.88207	6.66331	5.1941	0	5.06916
BA26043	BEED_Healthy	3	EED	6.5605	6.21973	4.47997	0	0	0	0	0
BA26060	BEED_Healthy	1	EED	7.31543	4.74067	4.06309	3.77913	5.19275	0	5.29453	0
BA26014	BEED_Healthy	1	EED	8.11169	0	0	0	5.13138	0	0	0
BA23083	LowBMI	1	EED	6.55722	6.14691	5.08376	0	0	0	0	0
BA23150	LowBMI	3	EED	6.48273	6.27472	5.32772	5.43527	5.43246	0	0	0
BA23290	LowBMI	1	EED	6.13177	6.60163	6.96503	6.04511	0	4.97132	0	5.13064
BA26012	BEED_Healthy	2	EED	7.22375	5.41848	5.64033	4.71951	6.07744	0	0	4.38853
BA26032	BEED_Healthy	3	EED	7.4542	6.45494	6.42418	0	0	0	7.1649	0
BA26044	BEED_Healthy	3	EED	7.87448	0	4.98025	0	0	0	0	0
BA26061	BEED_Healthy	3	EED	8.47419	0	0	6.66162	0	0	0	0
BA26036	BEED_Healthy	3	EED	8.44218	0	5.20229	0	7.41423	7.20347	0	6.29762
BA23084	LowBMI	1	EED	5.6732	6.39835	6.64467	0	0	5.65095	0	5.90545
BA23153	LowBMI	1	EED	6.64525	6.91935	6.71602	0	0	5.58529	0	5.59264
BA26003	BEED_Healthy	1	EED	7.00607	5.33074	5.23966	0	6.35081	0	0	0
BA26013	BEED_Healthy	1	EED	8.87681	7.0631	7.10886	0	5.29594	0	0	0
BA26034	BEED_Healthy	1	EED	8.00119	6.53686	6.47663	5.50779	6.69379	5.13421	0	4.69489
BA26046	BEED_Healthy	1	EED	6.97128	6.30075	5.28077	0	0	5.6146	0	0
BA26062	BEED_Healthy	3	EED	8.36236	0	5.51074	0	7.19349	6.82426	6.77201	0
BA26048	BEED_Healthy	2	EED	7.30996	5.97398	6.62191	0	0	5.15506	0	0
EED2004	NIH_healthy	0	None	8.46182	9.825	9.75333	8.3318	0	8.67105	0	8.87438
EED2011	NIH_healthy	0	None	8.68287	9.91065	9.43698	8.72758	7.15534	7.86747	0	7.76155
EED2013	NIH_healthy	0	None	7.87852	10.5715	9.95868	8.75276	0	7.8396	0	8.89316
EED2021	NIH_healthy	1	EED	6.90865	9.31034	8.88588	8.60944	6.01619	7.37179	6.27302	7.43705
EED2001	NIH_healthy	0	None	8.03686	9.13311	9.11519	0	6.60164	7.48482	0	8.45534
EED2002	NIH_healthy	0	None	4.80225	5.74207	5.05221	5.10155	0	4.33989	0	4.86513
EED2003	NIH_healthy	0	None	8.4955	8.52708	8.08565	7.01753	6.08068	7.35902	0	7.69549
EED2005	NIH_healthy	0	None	7.84341	9.45584	9.79572	8.91466	6.02038	7.84235	0	7.97965
EED2006	NIH_healthy	0	None	9.35066	9.46798	9.36885	8.68191	6.8669	0	0	5.91445
EED2007	NIH_healthy	1	EED	6.28795	6.67249	6.71123	5.35468	0	5.1372	0	5.28333
EED2008	NIH_healthy	2	EED	7.6268	7.17601	7.37153	0	0	0	0	0
EED2009	NIH_healthy	0	None	8.43371	10.2505	9.71023	7.10843	0	8.87943	0	8.00188
EED2010	NIH_healthy	0	None	8.13928	8.17534	8.29954	7.71984	0	5.09985	6.07129	4.93352
EED2012	NIH_healthy	0	None	8.67997	8.30524	8.08645	6.92654	7.60954	6.67127	0	7.50854
EED2014	NIH_healthy	0	None	8.74155	9.87381	9.72015	8.48906	0	7.77988	0	8.58128
EED2015	NIH_healthy	0	None	5.505	5.13844	5.18637	4.58039	4.31842	4.00083	0	3.7744
EED2016	NIH_healthy	2	EED	9.74659	9.46728	9.03737	7.67213	7.50548	0	8.32904	7.88041
EED2017	NIH_healthy	0	None	10.0486	8.75193	8.16564	7.10105	0	7.63865	0	6.78478
EED2018	NIH_healthy	0	None	8.61282	7.42952	6.62803	6.08588	7.32052	6.24524	0	6.36156
EED2019	NIH_healthy	1	EED	7.20328	7.64499	7.40017	7.28159	5.97668	7.01077	0	6.52331
EED2020	NIH_healthy	0	None	8.06845	9.0901	9.34435	9.11355	6.71079	7.75372	7.19492	7.5628
EED2022	NIH_healthy	1	EED	6.29691	6.73717	7.03165	5.58138	5.59893	5.92531	5.39689	3.59471
EED2023	NIH_healthy	0	None	9.04131	7.37821	7.10647	6.4851	0	0	0	0
EED2024	NIH_healthy	0	None	10.2353	9.03138	9.03869	8.80263	8.60251	8.48564	0	8.2621
EED2025	NIH_healthy	0	None	8.1228	9.37086	9.23846	8.7227	0	0	7.26478	0
		median EED		7.04518	6.03718	5.35064	0	5.0712	0	0	0
		median 0 pathology		8.44777	9.06074	9.07694	7.41413	5.1694	7.42192	0	7.53567
		P-adj		8.6145e-05	1.11784e-06	1.11784e-06	7.20731e-07	0.416949	1.54591e-05	0.929171	6.07102e-06
